# Exploring the impact of read clustering thresholds on RADseq-based systematics: an empirical example from European amphibians

**DOI:** 10.1101/2023.04.19.537466

**Authors:** Loïs Rancilhac, Florent Sylvestre, Carl R. Hutter, Jan W. Arntzen, Wieslaw Babik, Pierre-Andre Crochet, Grégory Deso, Rémi Duguet, Pedro Galan, Maciej Pabijan, Mathieu Policain, Pauline Priol, Joana Sabino-Pinto, Maria Capstick, Kathryn R. Elmer, Christophe Dufresnes, Miguel Vences

## Abstract

Restriction site-Associated DNA sequencing (RADseq) has great potential for genome-wide systematics studies of non-model organisms. However, accurately assembling RADseq reads into orthologous loci remains a major challenge in the absence of a reference genome. Traditional assembly pipelines cluster putative orthologous sequences based on a user-defined clustering threshold. Because improper clustering of orthologs is expected to affect results in downstream analyses, it is crucial to design pipelines for empirically optimizing the clustering threshold. While this issue has been largely discussed from a population genomics perspective, it remains understudied in the context of phylogenomics and coalescent species delimitation. To address this issue, we generated RADseq assemblies of representatives of the amphibian genera *Discoglossus, Rana, Lissotriton* and *Triturus* using a wide range of clustering thresholds. Particularly, we studied the effects of the intra-sample Clustering Threshold (iCT) and between-sample Clustering Threshold (bCT) separately, as both are expected to differ in multi-species data sets. The obtained assemblies were used for downstream inference of concatenation-based phylogenies, and multi-species coalescent species trees and species delimitation. The results were evaluated in the light of a reference genome-wide phylogeny calculated from newly generated Hybrid-Enrichment markers, as well as extensive background knowledge on the species’ systematics. Overall, our analyses show that the inferred topologies and their resolution are resilient to changes of the iCT and bCT, regardless of the analytical method employed. Except for some extreme clustering thresholds, all assemblies yielded identical, well-supported inter-species relationships that were mostly congruent with those inferred from the reference Hybrid-Enrichment data set. Similarly, coalescent species delimitation was consistent among similarity threshold values. However, we identified a strong effect of the bCT on the branch lengths of concatenation and species trees, with higher bCTs yielding trees with shorter branches, which might be a pitfall for downstream inferences of evolutionary rates. Our results suggest that the choice of assembly parameters for RADseq data in the context of shallow phylogenomics might be less challenging than previously thought. Finally, we propose a pipeline for empirical optimization of the iCT and bCT, implemented in optiRADCT, a series of scripts readily usable for future RADseq studies.
