## Supplementary material for "Exploring the impact of read clustering thresholds on RADseq-based systematics: an empirical example from European amphibians": Samples details

### Sheet: Feuil1
Sample code	Species	Dataset	Locality	Longitude	Latitude	Remarks
TXO 39	Discoglossus g. galganoi	Discoglossus	Torre de Hercules, A Coruña, Galicia, Spain	43.387144	-8.404758
TXO 40	Discoglossus g. galganoi	Discoglossus	Morás, Arteixo, A Coruña, Galicia, Spain	43.296433	-8.484031
TXO 41	Discoglossus g. galganoi	Discoglossus	Monte Zapateira, A Coruña, Galicia, Spain	43.327169	-8.407147
TXO 43	Discoglossus g. galganoi	Discoglossus	Venta de las Navas, Cordoba, Spain	37.42	-4.09	Missing from the HE dataset
TXO 44	Discoglossus g. galganoi	Discoglossus	Venta de las Navas, Cordoba, Spain	37.42	-4.09	Missing from the HE dataset
TXO 114	Discoglossus galganoi	Discoglossus	Monte San Pedro, A Coruña, Galicia, Spain	43.380928	-8.439792
TXO 45	Discoglossus g. jeanneae	Discoglossus	Venta de Tempul, Jerez, Spain	36.63764	-5.67501	Missing from the HE dataset
TXO 47	Discoglossus g. jeanneae	Discoglossus	Sanlucar de Barrameda, Jerez, Spain	36.78317	-6.3104
TXO 48	Discoglossus g. jeanneae	Discoglossus	Acra, Jaén, Spain	37.826014	-3.100587
TXO 50	Discoglossus g. jeanneae	Discoglossus	Las Algamitas, Cadiz, Spain	36.309316	-5.650383
TXO 99	Discoglossus g. jeanneae	Discoglossus	Venta de Tempul, Jerez, Spain	36.63764	-5.67501
TXO 100	Discoglossus g. jeanneae	Discoglossus	Sanlucar de Barrameda, Jerez, Spain	36.78317	-6.3104
TXO 103	Discoglossus g. jeanneae	Discoglossus	Sanlucar de Barrameda, Jerez, Spain	36.78317	-6.3104
TXO 61	Discoglossus montalentii	Discoglossus	Ruisseau de Piazza Moninca, Corsica, France	42.237	8.67102
TXO 62	Discoglossus montalentii	Discoglossus	Serra di Scopamene, Corsica, France	41.8200231	9.1359127
TXO 51	Discoglossus pictus	Discoglossus	Beni Snassen Massif, Morocco	34.82834	-2.13541
TXO 53	Discoglossus pictus	Discoglossus	Debdou, Morocco	NA	NA	Missing from the RADseq dataset
TXO 54	Discoglossus pictus	Discoglossus	Herault, France	NA	NA
TXO 101	Discoglossus pictus	Discoglossus	Melilla, Spain [North Africa]	35.292339	-2.938794
TXO 110	Discoglossus pictus	Discoglossus	Oued Sefru, Morocco	34.77803	-2.15323
TXO 111	Discoglossus pictus	Discoglossus	near Misura, Morocco	32.82669	-4.34098
TXO 59	Discoglossus sardus	Discoglossus	La Liscia, Corsica, France	42.029607	8.759899
TXO 60	Discoglossus sardus	Discoglossus	Loreto di Tallano, Corsica, France	41.6702344	9.0290971
TXO 98	Discoglossus sardus	Discoglossus	Corte, Corsica, France	42.192333	9.36479
TXO 57	Discoglossus scovazzi	Discoglossus	Tainaste, Morocco	34.59685	-4.08745
TXO 109	Discoglossus scovazzi	Discoglossus	15 km before Tamsamane, Morocco	35.105306	-3.715716
TXO 112	Discoglossus scovazzi	Discoglossus	Oukaimeden, Morocco	31.207516	-7.853987
TXO 83	Lissotriton helveticus	Lissotriton	Elm, Germany	NA	NA
TXO 65	Lissotriton vulgaris	Lissotriton	Elm, Germany	NA	NA
TXO 84	Lissotriton vulgaris	Lissotriton	Braunschweig, Germany	NA	NA
TXO 85	Lissotriton vulgaris	Lissotriton	Pomi, Poland	47.69350052	23.32040024
TXO 86	Lissotriton vulgaris	Lissotriton	Dumbrava, Poland	47.4905014	26.17779922
TXO 87	Lissotriton vulgaris	Lissotriton	Gabultow, Poland	50.28749847	20.52809906
TXO 88	Lissotriton montandoni	Lissotriton	Sucevita, Poland	47.75279999	25.68429947
TXO 89	Lissotriton montandoni	Lissotriton	Gorczanki Park, Poland	49.51490021	20.14080048
TXO 2	Rana parvipalmata	Rana	Serra da Loba, Guitiriz, Lugo, Galicia, Spain	43.231975	-7.930072
TXO 105	Rana parvipalmata	Rana	Pedrafita do Cebreiro, Lugo, Galicia, Spain	42.721653	-7.029236
TXO 25	Rana parvipalmata	Rana	Vista Alegre/Soandres, A Coruña, Galicia, Spain	43.237231	-8.466744
TXO 3	Rana temporaria	Rana	Monte Hijedo, Burgos, Spain	42.9329477514237	-3.95696902991738
TXO 5	Rana temporaria	Rana	Cabaña del Turmo, Benasque, Aragon, Spain	42.669113	0.507181
TXO 6	Rana temporaria	Rana	Cabaña del Turmo, Benasque, Aragon, Spain	42.669113	0.507181
TXO 7	Rana temporaria	Rana	Ibon Chico Barbarisa, Benasque, Aragon, Spain	42.608892	0.406751
TXO 8	Rana temporaria	Rana	Ibonet de Batisielles, Benasque, Aragon, Spain	42.650115	0.515889
TXO 9	Rana temporaria	Rana	Bujaruelo, Aragon, Spain	42.721734	-0.138623
TXO 10	Rana temporaria	Rana	Bujaruelo, Aragon, Spain	42.678697	-0.123316
TXO 12	Rana temporaria	Rana	Avellaneda, Cantabria, Spain	43.075421456472	-4.52175588326975
TXO 15	Rana temporaria	Rana	Losie, Poland	49.563391	21.105428
TXO 16	Rana temporaria	Rana	Bochnia, Poland	49.94106	20.441895
TXO 18	Rana temporaria	Rana	Avellaneda, Cantabria, Spain	43.075421456472	-4.52175588326975
TXO 29	Rana temporaria	Rana	Mont Canigou, France	42.505578	2.455227
TXO 104	Rana temporaria	Rana	Near Salzburg, Austria	47.6617	13.1205
TXO 19	Rana pyrenaica	Rana	Bujaruelo, Aragon, Spain	42.678697	-0.123316
TXO 20	Rana pyrenaica	Rana	Bujaruelo, Aragon, Spain	42.721734	-0.138623
TXO 21	Rana pyrenaica	Rana	Zuriza, Aragon, Spain	42.899454	-0.795938
TXO 22	Rana pyrenaica	Rana	Zuriza, Aragon, Spain	42.899454	-0.795938
TXO 11	Rana dalmatina	Rana	Neusiedler See, Austria	47.854853	16.757469
TXO 30	Rana dalmatina	Rana	Elm, Germany	52.1525	10.9098
TXO 64	Triturus cristatus	Triturus	Braunschweig, Germany	NA	NA
TXO 66	Triturus cristatus	Triturus	Jublains, France	48.221	-0.518
TXO 67	Triturus cristatus	Triturus	Jublains, France	48.221	-0.518
TXO 68	Triturus cristatus	Triturus	Jublains, France	48.22	-0.488
TXO 69	Triturus cristatus	Triturus	Jublains, France	48.22	-0.488
TXO 70	Triturus marmoratus	Triturus	Jublains, France	48.22	-0.488
TXO 71	Triturus marmoratus	Triturus	Jublains, France	48.22	-0.488
TXO 72	Triturus marmoratus	Triturus	Jublains, France	48.251	-0.469
TXO 73	Triturus marmoratus	Triturus	Jublains, France	48.251	-0.469
TXO 74	Triturus marmoratus	Triturus	Xalo, A Coruna, Spain	43.226111	-8.409167
TXO 75	Triturus marmoratus	Triturus	Xalo, A Coruna, Spain	43.226111	-8.409167
TXO 76	Triturus marmoratus	Triturus	Herault, France	NA	NA	Missing from the HE dataset
TXO 77	Triturus pygmaeus	Triturus	Nespereira, Portugal	40.750663	-8.355015
TXO 78	Triturus pygmaeus	Triturus	Sintra, Portugal	38.792578	-9.419061
TXO 79	Triturus pygmaeus	Triturus	Nespereira, Portugal	40.750663	-8.355015
TXO 81	Triturus pygmaeus	Triturus	Moura, Algarve, Portugal	38.19423	-7.51028
TXO 82	Triturus pygmaeus	Triturus	Los Alcornocales, Andalucia, Spain	36.521047	-5.648498
TXO 90	Triturus pygmaeus	Triturus	Sintra, Portugal	38.792578	-9.419061
